# *TaAPO-A1*, an ortholog of rice *ABERRANT PANICLE ORGANIZATION 1*, is associated with total spikelet number per spike in elite hexaploid winter wheat varieties (*Triticum aestivum* L.)

**DOI:** 10.1101/659813

**Authors:** Quddoos H. Muqaddasi, Jonathan Brassac, Ravi Koppolu, Jörg Plieske, Martin W. Ganal, Marion S. Röder

## Abstract

We dissected the genetic basis of total spikelet number (TSN) along with other traits, namely spike length (SL) and flowering time (FT) in a panel of 518 elite European winter wheat varieties. Genome-wide association studies based on 39,908 SNP markers revealed highly significant quantitative trait loci (QTL) for TSN on chromosomes 2D, 7A, and 7B, for SL on 5A, and FT on 2D, with 2D-QTL being the functional marker for the gene *Ppd-D1*. The physical region of the 7A-QTL for TSN revealed the presence of an ortholog to *APO1* – a rice gene that positively controls spikelet number on panicles. Interspecific analyses of *TaAPO-A1* orthologs showed that it is a highly conserved gene important for floral development, and present in a wide range of terrestrial plants. Intraspecific studies of the wheat ortholog *TaAPO-A1* across wheat genotypes revealed a polymorphism in the highly conserved F-box domain, defining two haplotypes. A KASP maker developed on the polymorphic site showed a highly significant association of *TaAPO-A1* with TSN, explaining 23.2% of the genotypic variance. Also, the *TaAPO-A1* alleles showed weak but significant differences for SL and grain yield. Our results demonstrate the importance of wheat sequence resources to identify candidate genes for important traits based on genetic analyses.
