## Supplementary Table 1 for "*TaAPO-A1*, an ortholog of rice *ABERRANT PANICLE ORGANIZATION 1*, is associated with total spikelet number per spike in elite hexaploid winter wheat varieties (*Triticum aestivum* L.)"

### Sheet: table_s1a
Table S1a. List of European winter wheat varities and their corresponding best linear unbiased estimations for the traits total spikelet number (TSN), spike length (SL), flowering time (FT), and grain yield (GY).
Column G harbors the marker allele information for the KASP marker developed for the gene TaAPO-A1.
Column H represent the year of listing of the corresponding variety.
Genotype_ID	Variety	TSN	SL	FT	GY	TaAPO-A1	Year
GW0001	Actros	18.25	9.63	153.36	101.651	G	2005
GW0002	Akratos	20.14	11.52	153.36	103.064	T	2004
GW0003	Akteur	18.05	9.68	154.98	94.765	T	2003
GW0004	Alidos	18.65	9.68	151.98	89.1188	G	1987
GW0005	Altos	18.7	9.35	151.98	90.2387	G	2000
GW0006	Anthus	20.2	10.4	154.13	101.515	G	2005
GW0007	Asketis	18.3	11.08	151.59	101.911	G	1998
GW0008	Astron	19.65	9.98	154.98	94.6887	T	1989
GW0009	Atlantis	24.15	11.73	154.21	94.0337	T	1992
GW0010	Batis	19.1	10.88	153.44	101.659	T	1994
GW0011	Biscay	19.55	9.95	149.9	100.859	G	2000
GW0012	Boomer	18.45	9.3	155.13	98.5888	G	2005
GW0013	Borneo	20.8	10.35	153.82	94.6713	T	1997
GW0014	Brilliant	21.6	11.48	153.44	98.855	T	2005
GW0015	Bussard	21.085	10.59	153.82	90.9975	T	1990
GW0016	Buteo	21.305	10.45	153.13	100.76	T	2004
GW0017	Campari	19.905	9.62	155.75	98.305	G	2003
GW0018	Capnor	19.45	10.98	153.98	95.3425	G	2003
GW0019	Cardos	17.75	9.43	152.73	91.8675	NA	1998
GW0020	Carenius	16.95	9.18	151.23	99.5713	G	2006
GW0021	Centrum	18.1	10.08	153.59	99.6287	NA	2001
GW0022	Certo	19.4	10.63	154.98	100.34	T	1999
GW0023	Cetus	16.7	10.1	153.05	89.2562	G	2005
GW0024	Compliment	20.45	9.55	154.21	91.15	G	2001
GW0025	Contra	17.15	10.48	153.13	99.8162	G	1990
GW0026	Cubus	19.2629	10.6	152.59	101.031	T	2002
GW0027	Dekan	19.9	10.1	153.44	99.7987	T	1999
GW0028	Discus	22.35	11	153.73	97.8375	T	2007
GW0029	Drifter	19.95	10	154.59	99.2887	G	1999
GW0030	Elegant	19	9.7	155.36	97.385	G	2005
GW0031	Ellvis	20	9.83	153.82	97.125	G	2002
GW0032	Enorm	18.1	10.23	152.05	90.2025	G	2002
GW0033	Esket	19.7	8.78	154.48	97.9237	T	2007
GW0034	Fedor	21.6	10.1	154.59	98.3375	T	2007
GW0035	Flair	23.45	11.18	152.59	100.076	T	1996
GW0036	Format	22.2	9.2	155.21	92.7338	T	2007
GW0037	Greif	19.4	10.45	151.98	97.445	T	1989
GW0038	Haldor	17.95	8.93	151.98	89.7013	G	1999
GW0039	Hermann	17.25	8.93	154.36	103.713	G	2004
GW0040	Heroldo	16.95	9.45	153.82	99.7862	G	2004
GW0041	Impression	17.845	9.86	153.23	102.71	G	2005
GW0042	Inspiration	18.05	10.35	154.59	106.274	G	2007
GW0043	Jenga	17.35	8.73	154.59	99.1963	G	2007
GW0044	Koch	17.4	9.88	153.59	101.29	G	2003
GW0045	Kontrast	22.05	10.15	150.82	89.5325	T	1990
GW0046	Kranich	17.7	10.38	154.59	96.57	G	2007
GW0047	Leiffer	19.6	10.78	154.59	94.0037	G	2005
GW0048	Limes	22	10.8	155.11	99.6762	T	2003
GW0049	Lucius	18.6	9.38	154.59	100.3	G	2006
GW0050	Ludwig	21.45	10.9	151.59	98.0263	G	1998
GW0051	Magister	19.05	9.95	154.21	92.5962	NA	2005
GW0052	Magnus	19.55	9.68	154.73	97.0588	NA	2000
GW0053	Manager	24	11.4	153.73	104.386	T	2006
GW0054	Mandub	19.6	10.4	154.59	95.5413	G	2003
GW0055	Manhattan	22.35	12.25	152.98	103.794	T	2002
GW0056	Maverick	20.95	10.28	153.98	97.7325	T	1999
GW0057	Meteor	18.35	11.33	154.36	97.645	G	2006
GW0058	Meunier	20.95	9.58	153.75	98.99	T	1998
GW0059	Milvus	18.05	9.45	153.59	99.4838	G	2004
GW0060	Mirage	21.75	9.9	154.75	100.078	T	2006
GW0061	Monopol	19.9	10.08	154.21	85.3662	T	1975
GW0062	Mulan	20.15	10	153.11	105.671	T	2006
GW0064	Naturastar	20.8	10.08	154.59	90.5475	T	2002
GW0065	Olivin	20.95	10.65	154.98	89.9375	G	1999
GW0066	Opus	20.7	10.7	155.59	104.368	T	2003
GW0067	Paroli	19.7	10.18	154.29	101.056	T	2004
GW0068	Petrus	22.65	11.48	154.21	94.44	T	1996
GW0069	Piko	20.2	9.65	154.75	89.54	T	1994
GW0070	Potenzial	20.9	11.4	153.44	99.4725	T	2006
GW0071	Privileg	20.35	10.53	154.48	91.5525	G	2004
GW0072	Quebon	21.05	10.68	153.44	97.8563	T	2004
GW0073	Retro	19.9	10.43	156.36	96.3775	T	2007
GW0074	Ritmo	18.7	9.23	157.36	102.85	G	1993
GW0075	Romanus	20.5	10.33	154.59	98.2812	T	2000
GW0076	Schamane	20.1	10.18	153.82	98.5175	G	2005
GW0077	Skagen	19.2	10.6	156.73	96.1925	T	2006
GW0078	Skalmeje	19.5	10.08	154.82	102.105	T	2006
GW0079	Skater	19.15	9.93	151.59	100.769	G	2000
GW0080	Sobi	17.05	8.35	151.48	98.4862	G	2004
GW0081	Sokrates	17.95	10.05	154.11	99.3925	G	2001
GW0082	Solitär	21.35	9.43	155.59	97.1188	T	2004
GW0083	Striker	20.2	8.95	154.21	98.7175	T	2004
GW0084	SW Topper	17.9	8.28	154.86	92.7925	G	2002
GW0085	Tambor	18.55	9.3	153.13	91.1425	T	1993
GW0086	Tarso	19.35	10.1	152.28	93.3238	T	1994
GW0087	Tommi	19.6	11.13	154.98	99.3475	G	2002
GW0088	Toras	19.35	9.98	154.13	95.1275	T	2004
GW0089	Toronto	18.95	10.7	154.59	92.8312	G	1990
GW0090	Transit	18.45	8.73	153.48	101.029	G	1994
GW0091	Tuareg	21.35	11.03	156.9	102.756	G	2005
GW0092	Tukan	18.8	10.45	151.59	96.47	T	2006
GW0093	Tulsa	19.95	9.6	154.21	96.9813	G	2004
GW0094	Türkis	18.7	9.6	153.21	97.16	G	2004
GW0095	Winnetou	21.9	9.8	153.93	105.686	T	2002
GW0096	Zentos	21.05	9.98	154.59	90.9163	G	1989
GW0097	Zobel	19	9.35	153.05	94.9225	T	2006
GW0098	Cliff	21.25	10.55	154.48	94.1925	T	NA
GW0099	Dream	21.8	11.28	155.98	86.3075	T	1999
GW0100	Florett	20.5	10.05	152.82	106.301	T	2004
GW0101	History	20.3	10.15	154.98	93.0012	G	2000
GW0102	Lindos	19.75	10.53	154.59	91.1525	T	1994
GW0103	Julius	19.4	11.43	154.48	100.84	G	2008
GW0104	Tiger	21.75	10.38	152.86	98.2625	G	2001
GW0105	Exotic	18.5	9.9	149.21	92.4638	G	2004
GW0106	Andalou	20.35	10.25	150.36	100.659	T	2001
GW0107	LOCH 3754 Adlon	20.25	10.7	154.98	105.093	G	NA
GW0109	Acienda	18.3	8.8	149.59	94.1625	G	2004
GW0110	Aguila	18.4	9.33	149.59	94.1587	T	2005
GW0111	Alcazar	20.2	9.23	153.9	95.815	T	2004
GW0113	Allister	20.3	11.08	151.36	98.44	G	2002
GW0114	Arack	18.6	10.65	151.75	101.799	G	2006
GW0115	Arobase	16.55	8.45	151.59	97.2075	G	2005
GW0116	Astuce	22.65	10.15	153.52	96.7588	T	2004
GW0117	Attlass	20.1	9.8	153.59	91.2425	G	2005
GW0118	Aubusson	19	9.78	150.36	87.86	T	2001
GW0119	Autan	16.605	8.93	149.59	91.3625	G	2000
GW0120	Avantage	20	10.63	151.98	101.015	G	2005
GW0121	Azimut	19.205	9.38	149.21	94.0837	G	2004
GW0122	Azzuro	19.4	10.95	151.36	100.17	T	2006
GW0123	Bagatelle 007	19.35	11.05	151.98	90.1838	T	2005
GW0124	Balance	17.85	9.05	154.52	98.84	NA	2000
GW0125	Baltimor	19.55	9.98	153.52	95.8113	T	1998
GW0126	Bastide	17	9.15	151.59	94.595	G	2002
GW0127	Boston	18.75	9.38	152.75	99.7438	G	2000
GW0128	Brando	18.6	9.43	154.98	98.8137	G	2000
GW0129	Calisto	18.05	10.08	151.21	96.4875	G	2001
GW0130	Campero	18.45	9.7	151.59	103.203	G	2006
GW0131	Caphorn	19.75	10.63	152.73	93.7138	G	2000
GW0132	Caribou	20.25	9.48	154.75	100.89	T	2005
GW0133	Catalan	16.8	9.68	147.82	96.1925	NA	2002
GW0134	Cezanne	16.9	9.23	149.59	99.99	G	1998
GW0135	Chagall	20	9.38	153.9	101.192	T	2004
GW0136	Charger	20	9.28	153.82	99.36	T	1997
GW0137	Craklin	17.55	9.78	149.21	99.4137	NA	1998
GW0138	Dinosor	20.95	9.68	150.36	101.278	NA	2005
GW0140	Ephoros	20.7	11.65	153.73	103.419	G	2004
GW0141	Epidoc	19.9	10.05	149.21	94.5062	T	2006
GW0142	Equilibre	17.6	9.48	153.82	99.335	G	2002
GW0143	Equinox	15.45	8.23	153.13	90.9975	NA	1998
GW0144	Eveil	20.5	10.03	150.82	99.0125	T	2002
GW0145	Exotic	16.66	9.63	149.59	95.4125	G	2004
GW0146	Folio	21	9.7	153.52	99.795	T	1997
GW0147	Forban	17.97	9.38	153.9	100.824	G	2001
GW0148	Garcia	19.9	9.65	150.29	100.974	T	2006
GW0149	Graindor	19.45	10.43	150.05	97.94	T	2006
GW0150	Grisby	24.75	11.33	155.15	97.1275	T	2001
GW0151	Hamac	20.855	8.37	157.13	94.5713	T	2001
GW0152	Haussmann	21.3	10	155.11	103.448	T	2006
GW0153	Hourra	19.1	10.23	155.52	99.8713	G	2004
GW0155	Incisif	20.95	11.18	158.23	99.3725	T	2005
GW0156	Inoui	17.3	8.15	151.59	97.0187	G	2004
GW0157	Instinct	21.15	10.73	152.36	96.6775	T	2006
GW0158	Intact	18.55	9	152.43	100.79	G	2005
GW0159	Intense	21	10.38	152.98	102.584	G	2001
GW0160	Isengrain	19.95	10.98	151.43	102.191	NA	1997
GW0161	Kleber	20.25	10.65	158.23	101.939	G	2004
GW0162	Levis	19.45	11.3	154.28	88.2313	G	1998
GW0163	Lona	18.85	11.55	151.52	73.9412	T	1997
GW0164	Macro	19.9	9.23	156.28	98.6538	T	2000
GW0165	Marcheval	17.6	9.05	153.52	97.7438	G	2002
GW0166	Maxyl	16.65	9.2	152.13	96.1012	G	2005
GW0167	Mendel	20.25	10.23	154.44	97.6213	T	2004
GW0168	Mercato	14.375	7.9	151.59	99.4562	G	2005
GW0169	Nirvana	16.69	8.5	151.13	95.9638	G	2001
GW0170	Nuage	19.95	9.73	152.13	98.3125	T	2006
GW0171	Octet	18.55	8.55	150.05	99.6238	T	2007
GW0172	Ordeal	21.15	10	157.61	97.6162	T	1998
GW0173	Ornicar	19.705	9.62	150.54	98.81	T	1998
GW0174	Orpic	19.4	9.55	151.98	92.4213	T	1998
GW0175	Orvantis	18.25	10.55	154.11	102.767	G	2000
GW0176	Paladain	21.6	10.58	152.75	99.8888	T	2006
GW0177	Paledor	19.25	9.95	152.36	98.985	T	2005
GW0178	Parador	23.3	9.98	154.82	98.63	T	2000
GW0180	PR 22 R 28	19.2	8.98	152.36	97.3738	G	2000
GW0181	PR22R20	23.8	10.85	154.98	99.22	NA	2002
GW0182	Pulsar	18.85	10.65	153.98	104.515	G	1998
GW0183	Pytagor	18.95	10.25	153.11	97.4712	G	2002
GW0184	Quatuor	20.65	10.75	153.59	95.5387	G	2002
GW0185	Raison	21.25	10.85	154.59	102.733	T	2006
GW0186	Richepain	20.15	9.63	152.36	97.8988	T	2006
GW0187	Rosario	18.3	9.98	154.08	103.991	NA	2004
GW0188	Royssac	20.5	9.9	153.52	97.9813	T	2002
GW0189	Runal	19.05	10.18	153.13	83.6137	G	1998
GW0190	Samurai	20.85	9.88	156.9	105.115	T	2005
GW0191	Sankara	22.6	10.3	154.36	95.83	T	2004
GW0192	Scorpion 25	19.55	10.2	156.13	97.2075	G	2002
GW0193	Semafor	19.75	10.5	153.98	99.9513	G	2001
GW0194	Seyrac	19.9	9.55	158.23	104.694	G	2006
GW0195	Sisley	21.75	10.23	151.52	97.0938	NA	1998
GW0196	Sogood	19.85	9.75	154.36	103.031	G	2006
GW0197	Tamaro	20.3	11.18	154.21	77.345	T	1997
GW0198	Tapidor	20.655	9.75	153.28	102.184	G	2001
GW0199	Titlis	18	10.4	151.67	78.1175	G	2001
GW0200	Toisondor	18.15	8.45	153.75	99.7113	G	2004
GW0201	Trocadero	19.3	12.2	148.44	99.0687	T	2001
GW0202	Versailles	19.7	9.83	158.61	102.235	G	1997
GW0203	CCB Ingénio	18.65	10.25	149.59	94.5175	G	2006
GW0204	Inédit	22.2	11.08	152.13	96.7412	T	2006
GW0205	CCB Préférence	17.2	10.13	152.73	101.763	G	2006
GW0206	Intérêt	19	10.63	153.52	103.961	G	2007
GW0207	Expert	20.405	10.75	154.54	103.441	T	2007
GW0208	Bueno	NA	NA	NA	95.855	NA	2007
GW0209	H05581A	17.85	9.4	152.13	100.039	G	NA
GW0210	H04438	21.45	10.38	152.98	101.034	T	NA
GW0211	H03311	19.2	10.38	150.59	99.01	T	NA
GW0212	H03309	17.35	10.7	150.21	95.1488	T	NA
GW0213	Innov	19.95	10.98	150.59	95.5025	T	2005
GW0214	Oratorio	19.7	9.95	151.59	95.135	T	1995
GW0215	Recital	18.9	8.95	150.43	87.0463	NA	1986
GW0216	PR22R58	19.1	10.65	150.36	91.8725	T	2000
GW0217	Premio	16.6	8.98	151.98	100.431	G	2007
GW0218	Bermude	20.5	11.95	153.9	103.546	G	2007
GW0219	Euclide	18.45	11.05	151.36	103.767	T	2007
GW0220	Aldric	17.75	9.13	151.59	102.984	G	2007
GW0221	Altigo	19.7	10.55	150.36	100.731	T	2007
GW0222	Bagou	21.85	10.05	154.21	103.111	T	2007
GW0223	Boisseau	21	10.6	154.59	101.111	T	2007
GW0224	Iridium	21.95	11.18	153.52	98.3888	G	2007
GW0225	Audi	19	9.8	156.21	105.514	G	2006
GW0226	Ambition	20.6	9.5	156.59	103.381	G	2005
GW0228	Bill	20.75	10.48	154.36	96.225	T	1998
GW0229	Cassiopeia	21.6	10.38	155.36	103.239	T	NA
GW0230	Contur	19.75	11.48	155.36	100.309	G	NA
GW0231	Fastnet	21.4	9.5	154.82	101.375	G	NA
GW0232	Frument	19.45	8.85	157.75	105.528	G	2006
GW0233	Hereford	18.65	8.85	155.82	110.707	G	NA
GW0234	Hereward	22.65	10.98	157.9	88.9225	T	1991
GW0235	Portland	21.05	11.55	156.9	102.16	G	NA
GW0236	Senat	18.75	9.45	159.36	94.7013	G	2000
GW0237	Smuggler	21.55	11.63	155.11	102.509	G	NA
GW0238	Solist	19.25	8.93	156.05	102.267	G	2000
GW0239	Symbol	21.3	9.65	157.11	100.305	T	2001
GW0240	Torkil	21.9	10.7	156.48	100.92	G	2006
GW0241	Trintella	20.8	9.58	155.75	96.7638	T	NA
GW0242	Tuscan	19.6	9.55	158.43	103.415	NA	NA
GW0243	Zanatan	19.975	9.8	154.52	98.8438	G	NA
GW0244	Achat	20.45	10.93	154.59	94.6188	T	1997
GW0245	Antonius	18.845	10.49	152.82	88.7488	T	2004
GW0246	Astrado	19.45	10.59	153.21	90.075	T	2003
GW0247	Capo	17.85	10.2	150.75	92.4038	T	1989
GW0248	Element	19.0629	10.4	150.36	89.985	NA	2006
GW0249	Eriwan	20.4	9.85	153.13	89.2163	T	2006
GW0250	Eurojet	18.9	10.73	154.59	98.2275	G	2006
GW0251	Fridolin	19.5	10.83	151.36	91.045	T	2003
GW0252	Globus	18.1	10.3	154.52	94.4725	G	2003
GW0253	Rainer	18.1	8.65	152.13	98.6025	G	2006
GW0254	Vitus	19	9.2	154.98	99.1475	T	2005
GW0255	Xenos	18.2	9.98	150.59	96.3425	T	1998
GW0256	Apache	21.55	10.73	150.44	98.6	T	1999
GW0258	Banquet	19.7	10.33	151.67	95.0362	T	2001
GW0259	Corsaire	18.15	9.45	154.21	98.8037	G	1999
GW0260	Estica	19.9	9.73	154.48	94.3012	G	1995
GW0261	Rialto	NA	NA	NA	96.5575	NA	1999
GW0262	Semper	20.6	9.85	153.86	101.586	G	1999
GW0263	Tower	20.25	9.4	153.98	97.115	G	1998
GW0264	Batuta	19.4	11.45	151.91	96.5563	T	2006
GW0265	Bogatka	18.55	9.4	150.82	100.024	T	2004
GW0266	Figura	18.29	9.7	152.82	99.7188	NA	2007
GW0267	Finezja	20.65	11.15	153.36	95.335	T	2002
GW0268	Fregata	19.65	10.28	158.11	86.9188	T	2004
GW0269	Izyda	21.25	11.33	153.75	95.8812	G	2004
GW0270	Kobiera	20.2	10.9	153.43	98.3	NA	2003
GW0271	Kobra Plus	22.4371	11.45	151.15	94.4275	T	1992
GW0272	Korweta	19.5629	10	153.86	85.8063	T	NA
GW0273	Legenda	20.6	12.88	154.98	97.3838	T	2005
GW0274	Markiza	21.455	12.02	153.75	97.4562	G	2007
GW0275	Mewa	16.65	8.4	152.9	95.7837	G	1999
GW0276	Muza	18.55	11.58	152.21	87.8662	T	2004
GW0277	Nadobna	21.65	11.68	150.48	100.101	T	2003
GW0278	Naridana	22.7	10.4	152.61	95.08	T	2007
GW0279	Nateja	19.8	11.73	152.75	97.3937	T	2008
GW0280	Nutka	18.4	10.73	154.13	95.645	G	2001
GW0281	Ostka Strzelecka	18.5	10.43	154.48	93.0863	G	2005
GW0282	Rywalka	21.1	12.25	154.59	91.3725	T	2003
GW0283	Rubens	20.4	11.78	150.48	92.2313	T	2003
GW0284	Satyna	18.9	10.88	151.82	95.5288	G	2004
GW0285	Smuga	19.8	11.55	150.98	91.5263	T	2004
GW0286	Sukces	17.55	9.85	154.48	89.4525	G	2001
GW0287	Tonacja	16.8	10.55	154.36	93.0162	G	2001
GW0288	Wydma	19.15	10.93	154.36	96.99	T	2005
GW0289	Zawisza	20	10.7	154.91	93.4938	T	2004
GW0290	Zyta	16.85	9.9	154.82	89.845	G	1999
GW0291	Aperitiv	18.8	9.98	152.52	96.8	T	NA
GW0292	Kosack	20.35	8.68	158.48	89.3925	T	1984
GW0293	Lars	19.1	9.68	153.59	94.9287	T	1999
GW0294	Marshal	18.95	10.05	154.98	97.365	NA	2001
GW0294a	Philius	19.1	10.25	153.82	92.9862	T	NA
GW0295	Stava	19.9	8.78	159.23	85.3012	T	NA
GW0296	SW Gnejs	18	9.38	154.59	92.8312	T	NA
GW0297	SW Harnesk	19.25	9.68	155.98	87.5975	T	NA
GW0298	SW Harpun	17.9	8.98	152.59	96.7862	G	NA
GW0299	SW Hurtig	20.4	9.25	154.75	93.5113	T	NA
GW0300	SW Skotte	20.8	9.4	155.36	90.0812	T	NA
GW0301	Alchemy	21.1	10.15	156.75	98.1213	T	2006
GW0302	Ambrosia	19.95	9.7	154.98	100.679	G	2005
GW0303	Battalion	20.2	8.85	156.28	99.0438	T	2007
GW0304	Brompton	20.2	10.28	156.52	97.5825	G	2005
GW0305	Claire	23.85	10.53	154.48	98.3137	T	1999
GW0306	Consort	19.05	10.75	155.11	89.8275	NA	1995
GW0307	Cordiale	19.8	9.9	152.9	97.2913	G	2004
GW0308	CPBT W130	21.8	10.33	158.23	95.8937	G	NA
GW0309	Deben	19	10.8	156.9	106.83	G	2001
GW0310	Duxford	21.45	10.28	156.75	96.3187	G	2008
GW0311	Einstein	20.65	10.7	154.13	94.2475	T	2003
GW0312	Gatsby	20.8	9.33	158.23	94.3775	T	2006
GW0313	Gladiator	20.65	10.83	154.52	99.99	NA	2004
GW0314	Glasgow	22.45	10.18	153.52	101.188	T	2005
GW0315	Gulliver	20.8	11.65	157.28	98.3337	G	NA
GW0316	Humber	18.6	10.5	155.73	99.5012	G	2007
GW0317	Hyperion	20.1	11.7	154.75	97.9663	G	2006
GW0318	Istabraq	22.05	11.28	154.52	105.839	G	2004
GW0319	Limerick	20.65	11.25	157.61	98.0863	T	NA
GW0320	Malacca	21.4	10.03	153.82	89.7037	T	1999
GW0321	Marksman	20.5	9.35	157.86	96.1175	T	NA
GW0322	Mascot	21.6	11.18	154.9	92.5212	T	NA
GW0323	Monty	18.925	8.93	154.75	99.2062	G	NA
GW0324	Musketeer	22.45	10.83	158.11	99.7338	T	NA
GW0325	Oakley	19.3	10.43	154.93	102.297	G	2007
GW0326	Robigus	20.6	11	156.36	96.61	G	2003
GW0327	Soissons	18.3	9.53	149.98	92.7613	T	NA
GW0328	Solstice	19.85	10.78	154.52	96.5637	G	2002
GW0329	Timber	18.6	9.68	155.98	102.838	T	2007
GW0330	Velocity	20.95	10.43	154.98	90.6412	G	NA
GW0331	Xi19.	21.75	10.35	155.36	98.695	G	2002
GW0332	Zebedee	21.85	10.8	154.98	99.165	T	2007
GW0333	Welford	19.2	9.48	156.36	93.5	T	2004
GW0334	SW Tataros	17.85	9.35	153.82	91.915	G	2002
GW0335	Vivant	18.6	9.85	154.11	100.933	T	1991
GW0336	Apollo	18.7	9.5	154.36	99.055	G	1984
GW0337	Ares	21.3	10.4	153.21	94.9475	G	1983
GW0338	Arina	16.7	10.18	153.21	82.2075	T	NA
GW0339	Caesar	19.35	9.75	153.11	99.545	T	1997
GW0341	Exsept	23	10.95	158.28	96.53	T	2001
GW0342	Hanseat	20.9629	9.75	154.86	93.2425	NA	1996
GW0343	Haven	21.4	9.2	155.13	95.385	NA	1988
GW0344	Herzog	21.2	11.55	154.82	94.7775	T	1986
GW0345	Hussar	18.4	10.15	153.52	95.5512	T	1991
GW0346	Ibis	20.1	10.88	152.21	96.6388	G	1991
GW0347	Kanzler	20.05	10.58	153.44	91.8875	G	1980
GW0348	Lynx	23.05	9.4	155.73	95.7163	T	1992
GW0349	Mikon	19.6	11.13	151.59	91.1688	T	1988
GW0350	Orestis	19.45	9.83	154.98	95.8137	G	1988
GW0351	Prinz	20.7	10.58	154.98	92.52	G	1997
GW0352	Ramiro	18.3	10.3	149.36	92.6762	T	1989
GW0354	Renan	18.25	11.28	150.75	85.2375	G	1989
GW0355	Savannah	20.1	12.2	155.11	92.88	G	1998
GW0356	Slejpner	19.05	8.85	154.21	90.42	NA	NA
GW0357	Sperber	20.5	8.2	154.48	94.8137	T	1982
GW0358	Travix	23.65	11.93	155.61	96.8063	T	2001
GW0359	Urban	18.3629	9	156.11	88.525	T	1980
GW0361	Viscount CPBT W 136	18.45	9.25	155.36	103.218	G	2009
GW0363	Alceste	19.5	9.43	152.82	103.067	NA	2006
GW0366	Monsun	19.6	10.45	151.52	94.5875	T	2002
GW0367	Taifun	18.95	11.8	150.75	89.9175	T	2003
GW0368	Marin	19.8	11.23	150.82	89.0863	G	2006
GW0369	KWS Scirocco LP 509.3.04	19.2	10.58	149.98	88.2562	T	2009
GW0370	KWS Chamsin LP 779.2.04	20.2	10.75	149.21	94.6988	T	2009
GW0371	KWS Aurum LP 819.4.04	20.65	10.68	150.98	94.1838	T	2009
GW0372	Vanek	19.7	10.38	151.21	90.8962	T	NA
GW0373	Trappe	19.45	10.4	151.21	95.9188	T	2008
GW0374	Bryza	19.55	10.23	151.36	91.835	G	2003
GW0375	H05606	20.05	11.18	149.86	101.043	T	NA
GW0376	Baguette 11	20.05	10.85	150.82	83.995	T	NA
GW0377	P05311	18.75	9.98	150.36	88.9412	T	NA
GW0378	P05312	16.85	9.28	151.13	83.4587	T	NA
GW0379	P06079	18.3	9.55	150.75	89.3888	T	NA
GW0380	Jafet	18.5	8.98	153.67	92.3512	G	2008
GW0381	Profilus	18.75	9.75	154.52	98.4	T	2008
GW0382	Tabasco	18.7	8.53	157.05	100.51	T	2008
GW0383	Pamier	20.1	10.5	155.11	93.46	G	2008
GW0384	JB Asano	18.45	11.33	154.13	104.72	G	2008
GW0385	Sophytra	20.9	11.55	155.52	100.147	T	2008
VAL001	Kalahari	20.1629	11.2	151.48	NA	T	2010
VAL002	Lear	19.15	10.35	156.13	NA	G	2010
VAL003	Edgar	18.7629	11.5	155.36	NA	NA	2010
VAL004	Nikol	18.5	11.08	151.13	NA	G	2008
VAL005	Preciosa	18.6629	9.8	151.11	NA	G	2009
VAL006	Jindra	18.455	9.44	151.98	NA	T	2010
VAL007	Panorama	19.76	10.02	155.36	NA	G	2009
VAL008	Qplus	18	10.4	154.59	NA	G	2009
VAL009	Invicta	18.7	10.48	154.75	NA	G	2010
VAL010	Cassius	18.55	10.35	154.48	NA	G	2009
VAL011	Operetka	19.1	11.13	152.36	NA	G	2010
VAL012	Henrik	18.65	9.55	153.52	NA	NA	2010
VAL013	Kepler	19.2	11.65	154.52	NA	G	2010
VAL014	Kredo	19.3629	9.8	153.98	NA	G	2009
VAL015	Genius	21.85	11.95	151.75	NA	T	2010
VAL016	Florian	20.25	10.7	153.28	NA	T	2010
VAL017	Baletka	18.9	10.73	150.52	NA	G	2009
VAL018	Global	19.55	10.6	153.05	NA	G	2009
VAL019	Meister	19.7	10.83	153.67	NA	G	2010
VAL020	Linus	18.8	8.98	154.52	NA	NA	2010
VAL021	Oxal	19.3	11.65	155.75	NA	G	2010
VAL022	Barryton	19	11.18	151.11	NA	G	2007
VAL023	Bakfis	18.75	10.93	149.91	NA	T	2008
VAL024	Federer	18.3	10.1	152.9	NA	G	2009
VAL025	Bodycek	19.25	9.75	144.91	NA	T	2010
VAL026	RW Nadal	18.1	8.58	153.98	NA	T	2010
VAL027	Primus	20.4	9.78	154.59	NA	T	2009
VAL028	Arktis	20.6	11.18	153.59	NA	T	2010
VAL029	Famulus	19.2	9.78	151.98	NA	G	2010
VAL030	Matrix	21.1	8.98	154.21	NA	T	2009
VAL031	Salutos	18.8	10.1	152.11	NA	G	2009
VAL032	Aladin	18.45	10.4	151.73	NA	G	2010
VAL033	Event	17.35	10.28	155.52	NA	NA	2009
VAL034	JB Diego	15.05	8.05	152.61	NA	G	2008
VAL035	Contact	17.65	9.38	154.52	NA	G	2008
VAL036	Pitbull	16.45	10.13	151.21	NA	G	2008
VAL037	Brentano	19.7	9.4	152.13	NA	T	2010
VAL038	KWS Sterling	18.75	9.48	153.52	NA	G	2010
VAL039	Conqueror	19	10.23	154.13	NA	G	2010
VAL040	Grafton	17.2	8.93	153.93	NA	G	2009
VAL041	Orbit	18	9.8	154.75	NA	G	2010
VAL042	KWS Yaris	18.35	9.73	156.44	NA	G	2009
VAL043	Scout	19.05	9.88	154.75	NA	G	2009
VAL044	Beluga	19.85	10.88	153.98	NA	NA	2010
VAL045	Alves	20.35	9.25	152.28	NA	T	2010
VAL046	Cumulus	21.35	10.03	154.36	NA	T	2010
VAL047	Nimbus	19.35	10.03	155.98	NA	G	2010
VAL048	Loyal	18.15	9.08	154.36	NA	G	2008
VAL049	Lans	18.85	9.8	155.75	NA	G	2008
VAL050	Diskett	18.5	10.03	151.13	NA	T	2009
VAL051	Ventana	17.45	9.08	155.13	NA	G	2009
VAL052	Smaragd	18.65	10.15	155.11	NA	G	2009
VAL053	Kuban	18.8	9.65	153.86	NA	G	2008
VAL054	Alfaromero	19.05	9.18	154.21	NA	G	2007
VAL055	Ferrari	17.9	8.73	155.48	NA	G	2009
VAL056	Jensen	22.05	10.63	158.13	NA	T	2009
VAL057	Mariboss	18.95	10.38	157.13	NA	T	2007
VAL058	Helmut	17.45	10.28	154.75	NA	G	2008
VAL059	Kerubino	18.5	10.45	151.75	NA	G	2007
VAL060	Mythos	21.75	10.58	153.52	NA	T	2007
VAL061	Orcas	18.725	10.48	152.9	NA	G	2010
VAL062	Sailor	19.45	10.18	152.13	NA	G	2010
VAL063	Pierrot	22.2	9.98	153.9	NA	T	2009
VAL064	Marselis	19.35	10.48	153.28	NA	T	2009
VAL065	Orlando	18.8	10.25	153.13	NA	G	2008
VAL066	Sakura	19.6	10.18	152.75	NA	G	2007
VAL067	Bohemia	19.35	13.05	151.23	NA	T	2007
VAL068	Sultan	19.85	11.4	151.48	NA	T	2008
VAL069	Secese	17.25	10.1	150.29	NA	G	2009
VAL070	Seladon	19.1	10	152.13	NA	T	2009
VAL071	Elly	16.95	10.5	150.36	NA	G	2010
VAL072	Bockris	19.75	11.98	152.11	NA	G	2010
VAL073	Megas	15.45	8.55	152.11	NA	G	2008
VAL074	Fortis	16.4	8.83	153.59	NA	G	2009
VAL075	Galvano	18.3	10.15	153.59	NA	G	2008
VAL076	Gecko	18.05	10.15	152.36	NA	T	2007
VAL077	KWS Erasmus	18.05	11	154.21	NA	G	2010
VAL078	KWS Pius	17.8	10.35	152.82	NA	G	2010
VAL079	KWS Ozon	17.7	8.88	153.36	NA	G	2010
VAL080	Position	16.45	8.65	153.86	NA	G	2007
VAL081	Adler	17.4	10.15	153.98	NA	G	2008
VAL082	Fidelius	18.45	9.95	150.48	NA	G	2010
VAL083	Muszelka	20.3	10.05	154.13	NA	G	2008
VAL084	Banderola	18	10.4	153.13	NA	T	2010
VAL085	Ostroga	17.95	8.7	153.98	NA	G	2008
VAL086	Forkida	18.8	9.18	152.75	NA	T	2010
VAL087	Jantarka	20.3	10.23	152.44	NA	T	2010
VAL088	Kampana	18.5	9.23	155.13	NA	G	2009
VAL089	Bamberka	18.05	9.88	154.13	NA	T	2009
VAL090	Natula	19.85	11.53	153.59	NA	G	2009
VAL091	Kohelia	17.9	9.6	153.59	NA	G	2008
VAL092	Muskat	19.25	11.33	152.11	NA	G	2010
VAL093	Tarkus	21.9	9.98	159.36	NA	G	2009
VAL094	Torrild	18.85	10.78	153.75	NA	T	2010
VAL095	Ketchum	19.35	9.53	154.59	NA	G	2009
VAL096	Gallant	18.8	9.3	150.73	NA	G	2009
VAL097	Kingdom	20.35	9.08	152.98	NA	G	2010
VAL098	Amundsen	21.25	9.78	153.86	NA	T	2007
VAL099	Boregar	17.45	9.35	150.75	NA	T	2007
VAL100	Expert	20.2	10.4	152.75	NA	T	2007
VAL101	Phare	19.45	9.75	153.52	NA	T	2007
VAL102	Altamira	17.85	9.6	150.36	NA	T	2008
VAL103	Aramis	18	10.33	152.13	NA	G	2008
VAL104	Attitude	20.6	9.6	151.82	NA	T	2008
VAL105	Barok	20.9	10.98	150.36	NA	G	2008
VAL106	Galopain	20.6	10.98	150.48	NA	T	2008
VAL107	Goncourt	17.1	9.35	152.36	NA	G	2008
VAL108	Lord	21.3	10.25	152.82	NA	T	2008
VAL109	Sobbel	17.7	9.23	150.48	NA	G	2008
VAL110	Sorrial	16.7	9.45	148.59	NA	G	2008
VAL111	Swinggy	18.35	9.95	153.05	NA	T	2008
VAL112	Accroc	16.9	10.25	149.91	NA	T	2009
VAL113	Aprilio	20.85	11.15	150.23	NA	T	2009
VAL114	Athlon	16.605	8.53	149.44	NA	T	2009
VAL115	Azzerti	15.35	8.68	152.75	NA	G	2009
VAL116	Biancor	17.1	9.6	150.98	NA	G	2009
VAL117	Celestin	16.2	9.43	150.21	NA	G	2009
VAL118	Compil	18.35	9.63	152.21	NA	T	2009
VAL119	Farmeur	15.35	8.55	150.21	NA	NA	2009
VAL120	Flaubert	17.25	8.6	154.21	NA	G	2009
VAL121	Illico	19.5	10.9	149.86	NA	T	2009
VAL122	Player	16.5	9.05	150.77	NA	G	2009
VAL123	Prevert	18.75	10.9	153.82	NA	G	2009
VAL124	Rimbaud	18.3	9.3	150.05	NA	T	2009
VAL125	Timing	19	9.75	155.21	NA	G	2009
VAL126	Dialog	20.95	10.73	151.36	NA	T	2007
VAL127	Exelcior	18.4	10.65	152.05	NA	G	2007
VAL128	Minotor	18.05	8.78	151.52	NA	T	2007
VAL129	Adagio	16.75	9	149.21	NA	G	2008
VAL130	Hekto	17.55	10	153.9	NA	G	2008
VAL131	Plainedor	19.95	9.85	151.59	NA	T	2008
VAL132	Scor	18.3	10.85	152.05	NA	G	2008
VAL133	Trapez	18.9	9.58	152.75	NA	G	2008
VAL134	Aligator	19.55	10.3	150.59	NA	T	2009
VAL135	Amador	18.7	10.43	150.21	NA	T	2009
VAL136	Nucleo	21.05	9.55	152.36	NA	T	2009
VAL137	Razzano	21.7	10.43	153.44	NA	T	2009
VAL138	Volontaire	18.1	9.1	152.05	NA	G	2008
VAL139	Sumo	18.75	11.28	148.82	NA	T	2008
VAL140	Oxebo	NA	NA	152.15	NA	T	2009
VAL141	Solehio	17.65	9.93	149.59	NA	T	2008
VAL142	Maxwell	19.7	9.95	153.21	NA	NA	2007
VAL143	Forblanc	15.9	9.05	151.91	NA	G	2008
VAL144	Kalystar	21.55	11.05	150.86	NA	T	2009
VAL145	Aerobic	17.2	7.98	150.44	NA	T	2008
VAL146	Aristote	18.88	10.49	150.36	NA	T	2009

### Sheet: table_s1b
Table S1b. The genic region of TaAPO-A1 used for KASP marker development and the corresponding primer sequences.
Assay-ID	FAM allele	HEX allele	KASP marker sequence	Primer sequence allele X	Primer sequence allele Y	Primer sequence common
TaAPO-A1	T	G	GGGCCTGGCCGCCGCCCCTCCTCTGCGGCGGAGGCGGTGGAGATGGACCCGCGCGTGTGGCGCCGCCTGCCGCAGCCGCTGCTGGACCGCGTGCTGGCGT[T/G]CCTCCCGACGCCGTCCTTCCTCCGCGCCCGCGCCGTCTGCCGCCGCTTCTACCACCTCCTCTTCTCCTCCCCGTTCCTCCACTCTCACCTCCTCCACTCC	AAGGACGGCGTCGGGAGGA	GGACGGCGTCGGGAGGC	CTGGACCGCGTGCTGGCGT
