## Supplementary Table 2 for "*TaAPO-A1*, an ortholog of rice *ABERRANT PANICLE ORGANIZATION 1*, is associated with total spikelet number per spike in elite hexaploid winter wheat varieties (*Triticum aestivum* L.)"

### Sheet: table_s2a_mta_for_tsn
Table S2a. List of marker trait associations (MTA) for total spikelet number per spike in a population of 518 European winter wheat varieties.
Columns A to G harbor the infromation about the marker names and their corresponding chromosome, genetic (cM) position, significance value, effect, and the gentoypic variance (pG).
Marker	Chromosome	Position	|log10(P-value)|	Adjusted P-value	Estimate	pG
Ppd-D1	2D	52	4.83	0.02	-0.51068	9.07
AX_94435006	7A	110.6	5.02	0.01	-0.9432	11.06
BobWhite_c1201_384	7A	110.6	5.16	0.01	1.22439	10.83
JD_c149_1700	7A	110.6	5.29	0.01	1.58261	11.31
Kukri_c24408_743	7A	110.6	5.25	0.01	-1.42042	10.8
AX_94521326	7A	111.3	11.67	0	-0.73186	16.66
AX_94440790	7A	112.1	10.39	0	-0.39974	17.1
AX_94488051	7A	112.1	13.91	0	-1.94094	18.47
AX_94514616	7A	112.1	18.08	0	-0.43823	24.78
AX_94978429	7A	112.1	12.81	0	-1.87117	18.48
AX_95173991	7A	112.1	20.2	0	1.34364	25.7
BS00021657_51	7A	112.1	14.41	0	3.78026	18.22
Excalibur_c95707_285	7A	112.1	14.03	0	-2.22711	18.01
TaAPO-A1	7A	112.8	15.48	0	0.54713	23.21
snp_1_TraesCS7A01G481900_E2_b	7A	112.9	14.52	0	-0.40602	21.1
AX_94430071	7A	113.6	13.06	0	1.09664	19.23
AX_94512826	7A	113.6	19.82	0	0.95345	25.91
AX_94592379	7A	113.6	12.7	0	-1.45692	17.96
BS00026622_51	7A	113.6	18.58	0	-0.21716	23.17
RAC875_c19111_628	7A	113.6	19.36	0	1.03097	23.84
wsnp_Ex_c3611_6599309	7A	113.6	9.83	0	-0.84914	14.65
wsnp_JD_c20555_18262260	7A	113.6	18.89	0	0.89636	23.94
wsnp_JD_c20555_18262317	7A	113.6	18.91	0	-2.62054	23.91
wsnp_Ku_rep_c104159_90704469	7A	113.6	19.89	0	0.06476	24.1
wsnp_Ku_rep_c103889_90513052	7A	119.5	4.91	0.01	0.10755	11.19
AX_95091842	7A	124.1	4.42	0.04	0.01379	4.63
AX_95110830	7B	86.1	4.42	0.04	1.11224	6.19
AX_94488257	7B	87.6	4.36	0.04	0.18485	6.48
wsnp_Ex_c10193_16730348	7B	87.6	4.28	0.05	-0.4184	6.47
AX_94439426	unm	unm	17.29	0	0.13175	29.71
AX_94487127	unm	unm	17.33	0	0.24771	29.5
AX_94588976	unm	unm	4.52	0.03	0.18229	5.22
AX_94599642	unm	unm	10.51	0	0.53126	21.15
AX_94719911	unm	unm	5.69	0	-1.68212	9.59
AX_94882433	unm	unm	6.97	0	0.97597	15.09
AX_94962108	unm	unm	6.31	0	-0.59855	11.8
IAAV4838	unm	unm	4.54	0.03	0.66359	10.64
AX_95001529	unm	unm	4.56	0.03	0.22696	7.15
Ku_c11884_1220	unm	unm	6.73	0	-0.61457	12.8
AX_95111986	unm	unm	12.32	0	-0.14719	21.09
Ra_c105310_668	unm	unm	4.53	0.03	-0.71962	10.6
RAC875_c21537_368	unm	unm	4.98	0.01	0.38772	3.35
RAC875_c46980_148	unm	unm	4.87	0.02	-1.50039	8.34
wsnp_Ku_c19943_29512612	unm	unm	5.05	0.01	2.19433	8.54

### Sheet: table_s2b_mta_for_sl
Table S2b. List of marker trait associations for spike length in a population of 518 European winter wheat varieties.
Columns A to G harbor the infromation about the marker names and their corresponding chromosome, genetic (cM) position, significance value, effect, and the gentoypic variance (pG).
Marker	Chromosome	Position	|log10(P-value)|	Adjusted P-value	Estimate	pG
wsnp_Ex_c1279_2451699	5A	18.2	5.4615	0.0766234	0.30496	10.539
Kukri_c29998_1417	unm	97.29	5.41588	0.0766234	0.34797	11.6422

### Sheet: table_s2c_mta_for_ft
Table S2c. List of marker trait associations for flowering time in a population of 518 European winter wheat varieties.
Columns A to G harbor the infromation about the marker name and its corresponding chromosome, genetic (cM) position, significance value, effect, and the gentoypic variance (pG).
Marker	Chromosome	Position	|log10(P-value)|	Adjusted P-value	Estimate	pG
Ppd-D1	2D	NA	16.8734	5.35e-13	-1.4001	31.4074
