## Supplementary Table 3 for "*TaAPO-A1*, an ortholog of rice *ABERRANT PANICLE ORGANIZATION 1*, is associated with total spikelet number per spike in elite hexaploid winter wheat varieties (*Triticum aestivum* L.)"

### Sheet: table_s3_TaAPO-A1_SFIT_scores
Table S3. List of wheat TaAPO-A1 SIFT (Sorting Intolerant from Tolerant) scores.
Threshold for intolerance is 0.05.
Amino acid color code: nonpolar, uncharged polar, basic, acidic.
Capital letters indicate amino acids appearing in the alignment, lower case letters result from prediction.
Seq. rep. is the fraction of sequences that contain one of the basic amino acids. A low fraction indicates that the position is either severely gapped or unalignable and has little information and therefore expect poor prediction at these positions.
Predict Not Tolerated																			Position	Seq. rep.	Predict Tolerated
																			47C	1.00	w	C	p	m	d	e	q	n	g	k	R	i	t	s	h	v	a	F	l	y
