## Supplementary Table 4 for "*TaAPO-A1*, an ortholog of rice *ABERRANT PANICLE ORGANIZATION 1*, is associated with total spikelet number per spike in elite hexaploid winter wheat varieties (*Triticum aestivum* L.)"

### Sheet: table_s4_TaAPO-A1_orthologs
Table S4. List of orthologs of wheat TaAPO-A1 in various monocotyledonous, dicotyledenous, and Bryophyte species.
Columns A to F represent the name of the species harboring the TaAPO-A1 ortholog and the corresponding ortholog information.
Species	Ortholog	Region	Target %id	Query %id	Database
Aegilops tauschii	AET7Gv21179300	(7D:587,087,357-587,089,257:1)	97.03 %	96.59 %	Ensembl Plants
Amborella trichopoda	AMTR_s00032p00208090	(AmTr_v1.0_scaffold00032:3,977,546-3,978,787:-1)	41.16 %	38.64 %	Ensembl Plants
Arabidopsis halleri	g18855	(FJVB01000073.1:521,892-523,366:1)	41.18 %	41.36 %	Ensembl Plants
Arabidopsis lyrata	scaffold_103474.1	(1:14,096,580-14,097,954:1)	40.86 %	41.14 %	Ensembl Plants
Arabidopsis thaliana	UFO (AT1G30950)	(1:11,035,992-11,037,508:1)	41.40 %	41.59 %	Ensembl Plants
Beta vulgaris	BVRB_4g086600	(4:25,775,354-25,777,007:1)	36.91 %	39.09 %	Ensembl Plants
Brachypodium distachyon	BRADI_1g31880v3	(1:27,410,318-27,411,841:-1)	70.09 %	72.95 %	Ensembl Plants
Brassica napus	BnaAnng11240D (GSBRNA2T00005037001)	(LK033063:24,634-25,974:-1)	39.91 %	40.45 %	Ensembl Plants
Brassica napus	BnaC08g09370D (GSBRNA2T00061726001)	(LK032022:618,082-619,422:-1)	39.91 %	40.45 %	Ensembl Plants
Brassica oleracea	Bo2g121010	(C2:37,789,038-37,790,378:1)	39.91 %	40.45 %	Ensembl Plants
Brassica rapa	Bra039878	(A08:6,100,087-6,101,424:-1)	39.78 %	40.23 %	Ensembl Plants
Corchorus capsularis	CCACVL1_13194	(contig10352:18,864-20,180:1)	42.65 %	40.23 %	Ensembl Plants
Cucumis sativus	Csa_1G056950	(1:6,240,247-6,242,350:1)	38.48 %	40.23 %	Ensembl Plants
Daucus carota	DCAR_001274	(1:3,940,886-3,942,169:-1)	40.98 %	39.77 %	Ensembl Plants
Dioscorea rotundata	Dr02211	(19:2,885,489-2,886,679:-1)	49.75 %	44.77 %	Ensembl Plants
Glycine max	GLYMA_05G134000	(5:32,687,186-32,688,478:-1)	43.49 %	42.50 %	Ensembl Plants
Glycine max	GLYMA_08G088700	(8:6,706,029-6,707,351:-1)	42.27 %	42.27 %	Ensembl Plants
Gossypium raimondii	B456_002G139700	(2:24,100,295-24,101,701:1)	42.86 %	34.77 %	Ensembl Plants
Helianthus annuus	UFO (HannXRQ_Chr09g0257841)	(9:140,523,751-140,525,082:-1)	41.99 %	42.27 %	Ensembl Plants
Hordeum vulgare	HORVU7Hr1G108970	(chr7H:626,595,595-626,597,285:1)	93.61 %	93.18 %	Ensembl Plants
Leersia perrieri	LPERR06G19890	(6:18,190,406-18,191,780:-1)	75.65 %	72.73 %	Ensembl Plants
Lupinus angustifolius	TanjilG_19292	(LG01:29,380,119-29,381,402:1)	42.62 %	41.36 %	Ensembl Plants
Lupinus angustifolius	TanjilG_25374	(LG01:18,981,371-18,982,657:-1)	41.82 %	40.68 %	Ensembl Plants
Manihot esculenta	MANES_13G074800	(LG13:9,550,678-9,551,979:-1)	42.96 %	42.27 %	Ensembl Plants
Medicago truncatula	MTR_4g094748	(4:38,885,727-38,887,061:-1)	41.67 %	42.05 %	Ensembl Plants
Musa acuminata	GSMUA_Achr3G23630_001	(3:24,430,131-24,431,459:-1)	52.62 %	45.68 %	Ensembl Plants
Nicotiana attenuata	UFO_0 (A4A49_42330)	(7:14,131,991-14,133,585:1)	40.09 %	40.45 %	Ensembl Plants
Oryza glaberrima	ORGLA06G0201200	(6:20,653,091-20,654,405:-1)	85.61 %	79.77 %	Ensembl Plants
Oryza meridionalis	OMERI06G23880	(6:27,455,682-27,456,987:-1)	86.00 %	79.55 %	Ensembl Plants
Oryza punctata	OPUNC06G21700	(6:31,040,125-31,041,533:-1)	82.95 %	81.82 %	Ensembl Plants
Oryza rufipogon	ORUFI06G25740	(6:24,490,835-24,492,140:-1)	86.00 %	79.55 %	Ensembl Plants
Oryza sativa Indica Group	BGIOSGA020722	(6:29,193,526-29,194,897:-1)	83.22 %	81.14 %	Ensembl Plants
Oryza sativa Japonica Group	Os06g0665400	(6:27,480,082-27,481,453:-1)	83.22 %	81.14 %	Ensembl Plants
Phaseolus vulgaris	PHAVU_002G188300g	(2:34,357,705-34,359,009:1)	42.63 %	42.05 %	Ensembl Plants
Physcomitrella patens	Pp3c15_17390	(15:11,466,937-11,471,765:1)	13.62 %	20.45 %	Ensembl Plants
Physcomitrella patens	Pp3c8_10900	(8:6,992,927-6,996,849:1)	21.63 %	21.14 %	Ensembl Plants
Physcomitrella patens	Pp3c9_20960	(9:14,160,395-14,164,592:1)	13.83 %	20.68 %	Ensembl Plants
Populus trichocarpa	POPTR_001G160900v3	(1:13,414,716-13,416,050:-1)	40.09 %	40.00 %	Ensembl Plants
Populus trichocarpa	POPTR_003G074100v3	(3:10,283,835-10,285,145:1)	40.60 %	40.23 %	Ensembl Plants
Prunus persica	PRUPE_4G117600	(G4:6,367,756-6,369,075:-1)	40.32 %	40.23 %	Ensembl Plants
Prunus persica	PRUPE_4G117800	(G4:6,384,546-6,385,865:-1)	40.32 %	40.23 %	Ensembl Plants
Selaginella moellendorffii	SELMODRAFT_407049	(GL377571:1,877,145-1,878,644:-1)	36.00 %	34.77 %	Ensembl Plants
Selaginella moellendorffii	SELMODRAFT_422451	(GL377621:1,094,917-1,096,416:-1)	36.00 %	34.77 %	Ensembl Plants
Solanum lycopersicum	Solyc02g081670.1	(2:46,097,634-46,099,001:1)	38.68 %	40.00 %	Ensembl Plants
Solanum tuberosum	PGSC0003DMG400017736	(2:37,454,603-37,456,369:1)	38.43 %	40.00 %	Ensembl Plants
Theobroma cacao	TCM_005997	(2:211,991-213,990:1)	42.99 %	42.50 %	Ensembl Plants
Trifolium pratense	Tp57577_TGAC_v2_gene23831	(LG7:28,578,503-28,580,125:1)	40.91 %	40.91 %	Ensembl Plants
Triticum dicoccoides	TRIDC7AG067090	(7A:669,391,253-669,392,775:1)	99.32 %	98.86 %	Ensembl Plants
Triticum dicoccoides	TRIDC7BG060970	(7B:657,888,708-657,890,244:1)	97.95 %	97.50 %	Ensembl Plants
Vigna angularis	LR48_Vigan107s001700	(KQ258267:221,280-222,578:-1)	43.06 %	42.27 %	Ensembl Plants
Vigna radiata	Vradi07g09760	(7:26,304,714-26,306,012:-1)	43.06 %	42.27 %	Ensembl Plants
Vitis vinifera	VIT_01s0011g01220	(1:1,060,701-1,062,011:1)	42.43 %	42.05 %	Ensembl Plants
Setaria viridis	Sevir.4G153800.1	-	78.45	-	Phytozome
Setaria italica	Seita.4G185300.1	-	78.77	-	Phytozome
Panicum virgatum	Pavir.J19710.1	-	77.80	-	Phytozome
Panicum hallii	Pahal.D00589.1	-	80.3	-	Phytozome
Sorghum bicolor	Sobic.010G220400.1	-	77.90	-	Phytozome
Zea mays	GRMZM2G109966_T01	-	78.53	-	Phytozome
Zea mays	GRMZM2G360081_T01	-	75.93	-	Phytozome
Brachypodium stacei	Brast07G216300.1	-	69.00	-	Phytozome
Oropetium thomaeum	Oropetium_20150105_15658A	-	76.64	-	Phytozome
